# *Sinorhizobium meliloti* BR-bodies promote fitness during host colonization

**DOI:** 10.1101/2024.04.05.588320

**Authors:** Kaveendya S. Mallikaarachchi, Jason L. Huang, Shanmukha Madras, Rodrigo A. Cuellar, Zhenzhong Huang, Alisa Gega, Imalka W. Rathnayaka-Mudiyanselage, Nadra Al-Husini, Natalie Saldaña-Rivera, Loi H. Ma, Eric Ng, Joseph C. Chen, Jared M. Schrader

**Author notes:** Corresponding Authors Jared M. Schrader, Joseph C. Chen.

## Abstract

Biomolecular condensates, such as the nucleoli or P-bodies, are non-membrane-bound assemblies of proteins and nucleic acids that facilitate specific cellular processes. Like eukaryotic P-bodies, the recently discovered bacterial ribonucleoprotein bodies (BR-bodies) organize the mRNA decay machinery, yet the similarities in molecular and cellular functions across species have been poorly explored. Here, we examine the functions of BR-bodies in the nitrogen-fixing endosymbiont *Sinorhizobium meliloti*, which colonizes the roots of compatible legume plants. Assembly of BR-bodies into visible foci in *S. meliloti* cells requires the C-terminal intrinsically disordered region (IDR) of RNase E, and foci fusion is readily observed *in vivo*, suggesting they are liquid-like condensates that form via mRNA sequestration. Using Rif-seq to measure mRNA lifetimes, we found a global slowdown in mRNA decay in a mutant deficient in BR-bodies, indicating that compartmentalization of the degradation machinery promotes efficient mRNA turnover. While BR-bodies are constitutively present during exponential growth, the abundance of BR-bodies increases upon cell stress, whereby they promote stress resistance. Finally, using *Medicago truncatula* as host, we show that BR-bodies enhance competitiveness during colonization and appear to be required for effective symbiosis, as mutants without BR-bodies failed to stimulate plant growth. These results suggest that BR-bodies provide a fitness advantage for bacteria during infection, perhaps by enabling better resistance against the host immune response.

**Significance:** While eukaryotes often organize their biochemical pathways in membrane-bound organelles, bacteria generally lack such subcellular structures. Instead, membraneless compartments called biomolecular condensates have recently been found in bacteria to enhance biochemical activities. Bacterial ribonucleoprotein bodies (BR-bodies), as one of the most widespread biomolecular condensates identified to date, assemble the mRNA decay machinery via the intrinsically disordered regions (IDRs) of proteins. However, the implications of such assemblies are unclear. Using a plant-associated symbiont, we show that the IDR of its mRNA degradation protein is necessary for condensate formation. Absence of BR-bodies results in slower mRNA decay and ineffective symbiosis, suggesting that BR-bodies play critical roles in regulating biochemical pathways and promoting fitness during host colonization.
