## Supplementary material for "*Sinorhizobium meliloti* BR-bodies promote fitness during host colonization": Table S3

### Sheet: Symbiosis competitions
Symbiosis Competitions
RNase E vs. RNase E, or RNase E vs. RNase EΔIDR in M. truncatula (Jemalong)
[A] RNase E (unmarked or marked) vs. RNase E (marked)
	INPUT					OUTPUT											Output - Input
											Mixed due	include mixed			exclude mixed
			Isolates		Plants	Nodules	Successful				to multiple
Trial	WT	SpR	Checked	% SpR	inoculated	Extracted	Extractions	WT	SpR	Mixed	nodules	% WT	% SpR	% Mixed	% WT	% SpR			Trials	Input	Output
Rm1021 vs. JOE2612 [RNase E (unmarked) vs. RNase E (SpR)]																				SpR	SpR
A1	134	114	248	0.459677	30	66	64	32	27	5	0	0.5	0.421875	0.078125	0.542373	0.457627	-0.0020503		A1	0.459677	0.457627	10^7 CFU inoculum
A2	236	267	503	0.530815	33	69	69	28	33	8	3	0.424242	0.5	0.0757576	0.459016	0.540984	0.0101685		A2	0.530815	0.540984	10^7 CFU inoculum
A3	111	100	211	0.473934	35	76	76	23	37	16	3	0.315068	0.506849	0.178082	0.383333	0.616667	0.142733		A3	0.473934	0.616667	10^7 CFU inoculum
A4	78	117	195	0.6	50	94	92	36	30	26	10	0.439024	0.365854	0.195122	0.545455	0.454545	-0.145455		A4	0.6	0.454545	10^7 CFU inoculum
A5	204	203	407	0.498771	36	87	87	42	35	10	6	0.518519	0.432099	0.0493827	0.545455	0.454545	-0.044226		A5	0.498771	0.454545	10^7 CFU inoculum
JOE6312 vs. JOE2612 [RNase E (NmR) vs. RNase E (SpR)]
A6	171	186	357	0.521008	36	90	87	28	38	21	11	0.368421	0.5	0.131579	0.424242	0.575758	0.0547492		A6	0.521008	0.575758	10^6 CFU inoculum
A7	213	223	436	0.511468	57	105	103	38	49	16	1	0.372549	0.480392	0.147059	0.436782	0.563218	0.0517505		A7	0.511468	0.563	10^6 CFU inoculum
TOTAL	1147	1210	2357	0.513364	277	587	578	227	249	102	34	0.417279	0.457721	0.125	0.476891	0.523109	0.0097448
AVE	163.857	172.857	336.714	0.513668	39.5714	83.8571	82.5714	32.4286	35.5714	14.5714	4.85714	0.419689	0.458153	0.122158	0.476665	0.523335	0.00966719		Average	0.513668	0.523304
ST DEV				0.0456831	9.94748	14.1354	13.6487	6.62966	7.0677	7.43544	4.29839	0.0734935	0.0530445	0.0556001	0.067259	0.067259	0.0900136
[B] RNase E vs. RNase EΔIDR
	INPUT					OUTPUT											Output - Input
											Mixed due	include mixed			exclude mixed
			Isolates		Plants	Nodules	Successful				to multiple
Inoculation	WT	ΔIDR	Checked	% ΔIDR	inoculated	Extracted	Extractions	WT	ΔIDR	Mixed	nodules	% WT	% ΔIDR	% Mixed	% WT	% ΔIDR			Trials	Input	Output
JOE2612 vs. JOE6526 [RNase E (SpR) vs. RNase EΔIDR (NmR)]																				ΔIDR	ΔIDR
B1	172	188	360	0.522222	36	86	85	73	7	5	4	0.901235	0.0864198	0.0123457	0.9125	0.0875	-0.434722		B1	0.522222	0.0875	10^6 CFU inoculum
JOE6312 vs. JOE6550 [RNase E (NmR) vs. RNase EΔIDR (SpR)]
B2	170	197	367	0.536785	36	86	84	64	9	11	6	0.820513	0.115385	0.0641026	0.876712	0.123288	-0.413497		B2	0.536785	0.123288	10^6 CFU inoculum
JOE2612 vs. JOE6550 [RNase E (SpR) vs. RNase EΔIDR (SpR)]
B3	79	70	149	0.469799	56	146	145	114	8	23	12	0.857143	0.0601504	0.0827068	0.934426	0.0655738	-0.404225		B3	0.469799	0.0655738	10^6 CFU inoculum
TOTAL	421	455	876	0.519406	128	318	314	251	24	39	22	0.859589	0.0821918	0.0582192	0.912727	0.0872727	-0.432134
AVE	140.333	151.667	292	0.509602	42.6667	106	104.667	83.6667	8	13	7.33333	0.85963	0.0873182	0.0530517	0.90788	0.0921205	-0.417481		Average	0.509602	0.0921205
ST DEV				0.0352312	11.547	34.641	34.9333	26.6521	1	9.16515	4.16333	0.0404183	0.0276281	0.0364591	0.0291331	0.0291331	0.0156342		p-value (vs. set A)	0.884787	7.0472e-07	t-test, 2-tailed, unequal variance
* Genotypes of cells extracted from nodules of competititon B3 were determined by PCR amplification of the SMc01336 (rne) locus.
