## Supplementary material for "*Sinorhizobium meliloti* BR-bodies promote fitness during host colonization": Table S4

### Sheet: Sheet1
Experiment	Strain or Treatment	No. of cells	Average Foci per cell	Standard error	Statistical tests used	p-value
Foci per cell RNase E vs. RNase EΔIDR	RNase E	326	0.539877	0.029901	Two-tailed t-test with unequal variance
	RNase EΔIDR	295	0.016949	0.000986809		p<10-4
Foci per cell No treatment, Rif, Chlor.	RNase E, No treatment	1240	0.821774	0.0233368	Two-tailed t-test with unequal variance
	RNase E, Rif, 30'	482	0.029046	0.00132301		p<10-4
	RNase E, Chlor, 30'	467	0.06424	0.00297267		p<10-4
Foci per cell No treatment vs Stresses	RNase E, No treatment	1240	0.821774	0.0233368	Two-tailed t-test with unequal variance
	RNase E,42 °C	63	1.53968	0.193982		p<10-4
	RNase E, 5mM EDTA 30'	90	1.13333	0.119464		p<10-4
	RNase E, 10% EtOH 30'	108	0.990741	0.0953341		p<10-4
	RNase E, pH 5.5 30'	135	1.08148	0.0930791		p<10-4
Experiment	Sample group	Standard deviation	Statistical tests used	p-value
Global mRNA half life calculation	RNase E	1	Two-tailed t-test with unequal variance	p<10-4
	RNase EΔIDR	2.9
Fold-change of mRNA half-life			One-tailed t-test with unequal variance
Experiment	RNase E (15 plants)		RNase EΔIDR (15 plants)		rne+ (15 plants)
Average number of nodules/ Plant	Average	Standard deviation	Average	Standard deviation	Average	Standard deviation
14 dpi	0.733333	0.798809	0.333333	0.816497	0.933333	1.16292
21 dpi	1.93333	1.75119	2.86667	2.19957	3.86667	1.95911
28 dpi	4	1.92725	3.73333	2.54858	4.4	2.32379
35 dpi	5.4	2.61315	4.93333	2.60403	4.6	2.26148
42 dpi	4.42857	2.26358	4.53333	1.95911	4.71429	2.35433
Experiment	Sample group	Sample size	Standard deviation	Statistical tests used	p-value
Pink nodule fraction/ Plant	RNase E	15 plants		Mann-Whitney test, two tailed	p<10-4
	RNase EΔIDR	15 plants
	rne+	15 plants
Symbiosis competition - nodule occupancy % output	RNase E	277 plants	6.7	Two-tailed t-test with unequal variance	p<10-2
	RNase EΔIDR	128 plants	2.9
